# Quantifying the evolutionary potential for Delta Smelt persistence in a warming habitat

**DOI:** 10.64898/2026.06.16.732742

**Authors:** Joanna S. Griffiths, Amanda J. Finger, M. Moshiur Rahman, Brittany E. Davis, Tien-Chieh Hung, Nann A. Fangue, Andrew Whitehead

## Abstract

Long-term persistence of managed species will depend, in part, on whether the species harbors the physiological or genetic potential to adjust to warming temperatures, and whether relevant genetic variation is modified by management practices. The critically endangered Delta Smelt (*Hypomesus transpacificus*) is intensively managed, but little is known about the presence of genetic variation for resistance to elevated temperature, which will be important to maintain for their persistence in a rapidly warming future. Using a pedigree and whole genome sequencing data, we characterized the genetic variation and genomic architecture for CTMax (as a metric of upper thermal tolerance) across control and elevated rearing temperatures, alongside covarying traits (body size, degree of hatchery ancestry). Warmer rearing temperatures increased CTMax through acclimation but also resulted in reduced additive genetic variation for the trait, which could constrain adaptation under thermal stress. We found that larger fish had reduced CTMax, although this effect was diminished at elevated temperatures. We observed modest heritability for CTMax at rearing temperatures of 15°C and 18°C (0.26 and 0.16, respectively), but only a limited number of loci were identified that had consistent effects on CTMax across rearing temperatures. Instead, the genomic basis of thermal tolerance was highly dependent on rearing temperature (many loci detected with a GxE effect). The influence of domestication selection was indicated by changes in allele frequency, and divergence in upper thermal tolerance and plasticity, between low and high hatchery ancestry groups. Minimal overlap between loci associated with domestication and CTMax suggests that these traits possess separate genetic underpinnings. Knowledge of genetic variation supporting ecologically relevant physiological variation may be useful for refuge management and may inform supplementation in an ever-warming environment.
