## Supplemental Tables for "Quantifying the evolutionary potential for Delta Smelt persistence in a warming habitat"

### Sheet: Table S1
Table S1. GO functional enrichment for SNPs associated with CTMax in the top 0.04% of GEMMA model results (547 SNPs that were in LD with 209 unique genes) .
This cut-off was associated with a -log p-value of 3.5 (Fig. 2) and was chosen to encapsulate stacked peaks (“skyscrapers”) of many SNPs.
GO.ID	Term	Annotated	Significant	Expected	Rank in classic	classic	weight	Ontology
GO:0006338	chromatin remodeling	96	3	0.49	11	0.013	0.013	BP
GO:0006325	chromatin organization	107	3	0.55	19	0.0173	1	BP
GO:0071824	protein-DNA complex organization	125	3	0.64	27	0.026	1	BP
GO:0005794	Golgi apparatus	156	3	0.76	26	0.0392	0.1571	CC
GO:0043231	intracellular membrane-bounded organelle	1812	15	8.78	17	0.0166	0.5506	CC
GO:0043227	membrane-bounded organelle	1851	15	8.97	18	0.0201	0.7371	CC
GO:0043232	intracellular non-membrane-bounded organ...	946	9	4.59	22	0.0329	0.8563	CC
GO:0043229	intracellular organelle	2498	18	12.11	21	0.0307	0.8711	CC
GO:0005622	intracellular anatomical structure	3017	20	14.63	29	0.0498	1	CC
GO:0043226	organelle	2533	18	12.28	24	0.0353	1	CC
GO:0043228	non-membrane-bounded organelle	946	9	4.59	23	0.0329	1	CC
GO:0140513	nuclear protein-containing complex	272	4	1.32	28	0.0414	1	CC
GO:1902494	catalytic complex	430	6	2.08	16	0.0161	1	CC
GO:1990234	transferase complex	170	4	0.82	3	0.0088	1	CC

### Sheet: Table S2
Table S2. GO functional enrichment for SNPs associated with a GxE interaction for CTMax that passed the chromosome-level significance threshold (965 SNPs that are in LD with 247 unique genes).
GO.ID	Term	Annotated	Significant	Expected	Rank in classic	classic	weight	Ontology
GO:0006325	chromatin organization	107	3	0.55	57	0.0173	0.0588	BP
GO:0006412	translation	270	4	1.38	134	0.0491	0.3499	BP
GO:0007267	cell-cell signaling	148	3	0.76	114	0.04	0.3901	BP
GO:0016043	cellular component organization	989	13	5.06	1	0.0012	0.7231	BP
GO:0051179	localization	1707	15	8.74	73	0.0219	0.8238	BP
GO:0051234	establishment of localization	1685	15	8.63	62	0.0197	0.9348	BP
GO:0006810	transport	1673	15	8.57	59	0.0185	0.9471	BP
GO:0043933	protein-containing complex organization	394	6	2.02	45	0.015	1	BP
GO:0051239	regulation of multicellular organismal process	110	3	0.56	60	0.0187	1	BP
GO:0071824	protein-DNA complex organization	125	3	0.64	84	0.026	1	BP
GO:0071840	cellular component organization or biogenesis	1066	13	5.46	2	0.0024	1	BP
GO:0003724	RNA helicase activity	46	3	0.28	1	0.0028	0.0028	MF
GO:0031267	small GTPase binding	82	3	0.5	10	0.0138	0.0138	MF
GO:0005096	GTPase activator activity	104	3	0.63	20	0.0257	0.0257	MF
GO:0004866	endopeptidase inhibitor activity	122	3	0.74	28	0.0386	0.0386	MF
GO:0030695	GTPase regulator activity	290	5	1.77	23	0.0323	0.3421	MF
GO:0004386	helicase activity	76	3	0.46	9	0.0112	1	MF
GO:0008186	ATP-dependent activity, acting on RNA	47	3	0.29	2	0.0029	1	MF
GO:0015318	inorganic molecular entity transmembrane transporter activity	418	6	2.55	32	0.0426	1	MF
GO:0030234	enzyme regulator activity	546	8	3.33	15	0.0183	1	MF
GO:0030414	peptidase inhibitor activity	132	3	0.81	33	0.0469	1	MF
GO:0051020	GTPase binding	83	3	0.51	12	0.0142	1	MF
GO:0060589	nucleoside-triphosphatase regulator activity	290	5	1.77	24	0.0323	1	MF
GO:0061135	endopeptidase regulator activity	123	3	0.75	30	0.0394	1	MF
GO:0140098	catalytic activity, acting on RNA	214	5	1.31	8	0.01	1	MF
GO:0140640	catalytic activity, acting on a nucleic acid	323	6	1.97	11	0.0141	1	MF
GO:0140657	ATP-dependent activity	459	7	2.8	16	0.0221	1	MF
GO:0043232	intracellular non-membrane-bounded organ...	946	11	5.61	5	0.0194	0.197	CC
GO:0043228	non-membrane-bounded organelle	946	11	5.61	6	0.0194	0.5821	CC
GO:0043229	intracellular organelle	2498	21	14.8	16	0.0364	0.9059	CC
GO:0000785	chromatin	217	4	1.29	17	0.0387	1	CC
GO:0005694	chromosome	327	5	1.94	20	0.0428	1	CC
GO:0032993	protein-DNA complex	227	4	1.35	21	0.0445	1	CC
GO:0043226	organelle	2533	22	15.01	7	0.0211	1	CC
CHROM ONLY (NO SCAFFOLDS)
GO.ID	Term	Annotated	Significant	Expected	Rank in classic	classic	weight	Ontology
GO:0055085	transmembrane transport	812	5	1.86	82	0.0341	0.3637	BP
GO:0006412	translation	270	3	0.62	69	0.0229	0.4084	BP
GO:0006518	peptide metabolic process	285	3	0.65	73	0.0264	1	BP
GO:0006810	transport	1673	9	3.82	32	0.009	1	BP
GO:0006811	monoatomic ion transport	596	5	1.36	41	0.0101	1	BP
GO:0034220	monoatomic ion transmembrane transport	260	3	0.59	65	0.0208	1	BP
GO:0043043	peptide biosynthetic process	273	3	0.62	70	0.0236	1	BP
GO:0043603	amide metabolic process	347	3	0.79	88	0.0435	1	BP
GO:0043604	amide biosynthetic process	301	3	0.69	77	0.0303	1	BP
GO:0051179	localization	1707	9	3.9	42	0.0102	1	BP
GO:0051234	establishment of localization	1685	9	3.85	39	0.0094	1	BP
GO:0098660	inorganic ion transmembrane transport	198	3	0.45	40	0.01	1	BP
GO:0005096	GTPase activator activity	104	3	0.27	1	0.0024	0.0024	MF
GO:0030695	GTPase regulator activity	290	4	0.75	6	0.0065	0.3703	MF
GO:0022857	transmembrane transporter activity	954	7	2.47	8	0.0103	0.5141	MF
GO:0005215	transporter activity	1011	7	2.62	13	0.0139	1	MF
GO:0008047	enzyme activator activity	143	3	0.37	4	0.0059	1	MF
GO:0015075	monoatomic ion transmembrane transporter activity	560	5	1.45	14	0.0141	1	MF
GO:0015267	channel activity	413	4	1.07	20	0.0214	1	MF
GO:0015318	inorganic molecular entity transmembrane transporter activity	418	5	1.08	3	0.0042	1	MF
GO:0022803	passive transmembrane transporter activity	413	4	1.07	21	0.0214	1	MF
GO:0030234	enzyme regulator activity	546	6	1.41	2	0.0026	1	MF
GO:0060589	nucleoside-triphosphatase regulator activity	290	4	0.75	7	0.0065	1	MF
GO:0098772	molecular function regulator activity	870	7	2.25	5	0.0063	1	MF
GO:0140098	catalytic activity, acting on RNA	214	3	0.55	17	0.0177	1	MF
GO:0140677	molecular function activator activity	430	4	1.11	25	0.0244	1	MF
GO:1901702	salt transmembrane transporter activity	318	3	0.82	38	0.0486	1	MF

### Sheet: Table S3
Table S3. GO functional enrichment for SNPs associated with fork length in the top 0.05% of GEMMA model results.
This cut-off was associated with a -log p-value of 3.5 (Fig. 4) and was chosen to encapsulate stacked peaks (“skyscrapers”) of many SNPs.
GO.ID	Term	Annotated	Significant	Expected	Rank in classic	classic	weight	Ontology
GO:0006996	organelle organization	550	7	2.61	27	0.0147	0.2195	BP
GO:0016043	cellular component organization	989	9	4.7	57	0.0417	1	BP
GO:0019725	cellular homeostasis	62	3	0.29	2	0.0031	1	BP
GO:0042592	homeostatic process	110	3	0.52	28	0.0153	1	BP
GO:0044255	cellular lipid metabolic process	277	4	1.32	63	0.0422	1	BP
GO:0046486	glycerolipid metabolic process	99	3	0.47	17	0.0115	1	BP
GO:0065008	regulation of biological quality	256	4	1.22	52	0.033	1	BP
GO:0005515	protein binding	5261	31	23.03	18	0.0283	0.0824	MF
GO:0016788	hydrolase activity, acting on ester bonds	505	6	2.21	15	0.0229	1	MF
GO:0043235	receptor complex	33	3	0.15	2	0.00044	1	CC
GO:0098796	membrane protein complex	423	5	1.94	20	0.04165	1	CC
GO:0098797	plasma membrane protein complex	218	4	1	12	0.01681	1	CC
GO:0098802	plasma membrane signaling receptor compl...	25	3	0.11	1	0.00019	1	CC

### Sheet: Table S4
Table S4. GO functional enrichment for SNPs associated with a GxE interaction for fork length that passed the chromosome-level significance threshold (828 SNPs in LD with 268 unique genes).
GO.ID	Term	Annotated	Significant	Expected	Rank in classic	classic	weight	Ontology
GO:0007018	microtubule-based movement	102	3	0.77	21	0.0423	0.0423	BP
GO:0005975	carbohydrate metabolic process	237	6	1.8	2	0.0092	0.0726	BP
GO:0004553	hydrolase activity, hydrolyzing O-glycosyl compounds	90	4	0.64	1	0.004	0.004	MF
GO:0003777	microtubule motor activity	67	3	0.48	6	0.0123	0.0123	MF
GO:0003779	actin binding	198	5	1.42	7	0.0139	0.0139	MF
GO:0031267	small GTPase binding	82	3	0.59	14	0.021	0.021	MF
GO:0016787	hydrolase activity	1990	21	14.25	29	0.0426	0.9402	MF
GO:0008092	cytoskeletal protein binding	374	8	2.68	2	0.0054	1	MF
GO:0016788	hydrolase activity, acting on ester bonds	505	9	3.62	5	0.0103	1	MF
GO:0016791	phosphatase activity	210	5	1.5	12	0.0175	1	MF
GO:0016798	hydrolase activity, acting on glycosyl bonds	110	4	0.79	4	0.008	1	MF
GO:0042578	phosphoric ester hydrolase activity	294	6	2.11	13	0.0191	1	MF
GO:0051015	actin filament binding	71	3	0.51	11	0.0144	1	MF
GO:0051020	GTPase binding	83	3	0.59	19	0.0217	1	MF

### Sheet: Table S5
Table S5. GO functional enrichment for SNPs that showed elevated peaks of divergence between low and high DI parent fish. These SNPs are in the top 0.3% of the sliding window regions (6740 SNPs that are in LD with 210 unique genes).
This cut-off was associated with a Fst above 0.1 (Fig. 8) and was chosen to encapsulate stacked peaks (“skyscrapers”) of many SNPs.
GO.ID	Term	Annotated	Significant	Expected	Rank in classic	classic	weight	Ontology
GO:0007268	chemical synaptic transmission	50	3	0.25	2	0.002	0.002	BP
GO:0007275	multicellular organism development	434	6	2.18	43	0.02116	0.2797	BP
GO:0048856	anatomical structure development	507	7	2.55	28	0.01302	0.4582	BP
GO:0007267	cell-cell signaling	148	5	0.74	1	0.00086	1	BP
GO:0032501	multicellular organismal process	723	8	3.64	52	0.02706	1	BP
GO:0032502	developmental process	544	7	2.74	36	0.01854	1	BP
GO:0098916	anterograde trans-synaptic signaling	50	3	0.25	3	0.002	1	BP
GO:0099536	synaptic signaling	51	3	0.26	5	0.00211	1	BP
GO:0099537	trans-synaptic signaling	50	3	0.25	4	0.002	1	BP
GO:0000981	DNA-binding transcription factor activity, RNA polymerase II-specific	360	5	1.65	17	0.0244	0.0244	MF

### Sheet: Table S6
Table S6. GO functional enrichment for SNPs associated with domestication index (DI) in offspring fish that passed the genome-wide significance threshold (147 SNPs that are in LD with 69 unique genes).
GO.ID	Term	Annotated	Significant	Expected	Rank in classic	classic	weight	Ontology
GO:0016192	vesicle-mediated transport	298	3	0.65	16	0.0265	0.122	BP
GO:0030674	protein-macromolecule adaptor activity	59	3	0.15	1	0.00047	0.00047	MF
GO:0060090	molecular adaptor activity	76	3	0.2	2	0.00099	1	MF
GO:0005886	plasma membrane	708	6	1.62	1	0.0036	0.038	CC
GO:0071944	cell periphery	774	6	1.77	2	0.0057	1	CC

### Sheet: Table S7
Table S7. GO functional enrichment for SNPs associated with domestication index (DI) in offspring fish that passed the chromosome-level significance threshold (403 SNPs that are in LD with 192 unique genes).
GO.ID	Term	Annotated	Significant	Expected	Rank in classic	classic	weight	Ontology
GO:0007156	homophilic cell adhesion via plasma membrane adhesion molecules	126	3	0.7	23	0.0331	0.0331	BP
GO:0007155	cell adhesion	310	7	1.73	1	0.0016	0.0951	BP
GO:0016192	vesicle-mediated transport	298	5	1.66	18	0.0249	0.4208	BP
GO:0006351	DNA-templated transcription	1239	12	6.91	27	0.0387	0.7871	BP
GO:0032774	RNA biosynthetic process	1241	12	6.92	28	0.0392	1	BP
GO:0098609	cell-cell adhesion	166	4	0.93	9	0.0137	1	BP
GO:0098742	cell-cell adhesion via plasma-membrane adhesion molecules	130	3	0.72	24	0.0358	1	BP
GO:0030674	protein-macromolecule adaptor activity	59	3	0.37	1	0.0059	0.0059	MF
GO:0035091	phosphatidylinositol binding	92	3	0.57	13	0.0198	0.0198	MF
GO:0003723	RNA binding	599	8	3.73	21	0.0333	0.0333	MF
GO:0005488	binding	10471	73	65.28	26	0.0495	0.3284	MF
GO:0060090	molecular adaptor activity	76	3	0.47	5	0.0119	1	MF
GO:0005886	plasma membrane	708	12	4.48	2	0.00117	0.0073	CC
GO:0042995	cell projection	89	3	0.56	13	0.01846	1	CC
GO:0071944	cell periphery	774	13	4.9	1	0.00075	1	CC
GO:0098796	membrane protein complex	423	6	2.68	29	0.04901	1	CC
GO:0098797	plasma membrane protein complex	218	5	1.38	8	0.01172	1	CC
GO:0120025	plasma membrane bounded cell projection	83	3	0.53	11	0.01533	1	CC
CHROM ONLY (NO SCAFFOLDS)
GO.ID	Term	Annotated	Significant	Expected	Rank in classic	classic	weight	Ontology
GO:0007156	homophilic cell adhesion via plasma membrane adhesion molecules	126	3	0.63	17	0.0254	0.0254	BP
GO:0007155	cell adhesion	310	6	1.56	2	0.0045	0.0786	BP
GO:0016192	vesicle-mediated transport	298	5	1.5	13	0.0166	0.3683	BP
GO:0098609	cell-cell adhesion	166	4	0.83	7	0.0096	1	BP
GO:0098742	cell-cell adhesion via plasma-membrane adhesion molecules	130	3	0.65	18	0.0275	1	BP
GO:0030674	protein-macromolecule adaptor activity	59	3	0.32	1	0.004	0.004	MF
GO:0035091	phosphatidylinositol binding	92	3	0.5	9	0.0138	0.0138	MF
GO:0060090	molecular adaptor activity	76	3	0.41	5	0.0082	1	MF
GO:0005886	plasma membrane	708	12	4	1	0.00039	0.0029	CC
GO:0071944	cell periphery	774	12	4.38	2	0.00087	1	CC
GO:0098796	membrane protein complex	423	6	2.39	14	0.03031	1	CC
GO:0098797	plasma membrane protein complex	218	5	1.23	6	0.00732	1	CC

### Sheet: Table S8
Table S8. GO functional enrichment for SNPs associated with CTMax and domestication index (DI) that passed the chromosome-level significance threshold (325 SNPs in LD with 148 unique genes).
GO.ID	Term	Annotated	Significant	Expected	Rank in classic	classic	weight	Ontology
GO:0006366	transcription by RNA polymerase II	346	5	1.42	10	0.0133	0.0133	BP
GO:0007155	cell adhesion	310	4	1.28	21	0.0379	0.2039	BP
GO:0006357	regulation of transcription by RNA polymerase II	304	4	1.25	19	0.0357	1	BP
GO:0030674	protein-macromolecule adaptor activity	59	3	0.28	1	0.0028	0.0028	MF
GO:0003723	RNA binding	599	8	2.86	5	0.0076	0.0076	MF
GO:0060090	molecular adaptor activity	76	3	0.36	3	0.0057	1	MF
GO:0005886	plasma membrane	708	8	3.34	8	0.0151	0.2781	CC
GO:0071944	cell periphery	774	9	3.65	5	0.0081	0.5787	CC
GO:0098797	plasma membrane protein complex	218	4	1.03	9	0.0186	1	CC
